# HaploThread: A Scalable Integrated Desktop Platform for Constructing and Visualizing Haplotype Networks for Large-sample Sequences

**DOI:** 10.1101/2025.07.06.659816

**Authors:** Bo Xu, Lun Li, Cuiping Li, Anke Wang, Zhuojing Fan, Shuhui Song

## Abstract

This note announces HaploThread, a user-friendly GUI desktop software designed for haplotype network construction and visualization. HaploThread is written in C++ using the Qt library, integrating network visualization and multiple multi-threaded haplotype construction algorithms such as McAN and fastHaN (includes MSN, MJN and TCS) based on plugin mechanisms. It offers a straightforward approach to constructing and visualizing haplotype networks from large sample sets, and to extending functionality with plugins, facilitating the analysis of genetic variations and their evolutionary relationships. HaploThread is an open-source software released under the GNU General Public License (GPL). Its precompiled executables for Windows is freely available for download at https://ngdc.cncb.ac.cn/biocode/tool/BT007948.
