## Supplementary material for "HaploThread: A Scalable Integrated Desktop Platform for Constructing and Visualizing Haplotype Networks for Large-sample Sequences": Table S1

### Sheet: sheet
Performance Comparison for Haplotype Network Desktop Softwares
Software	Algorithm	Runinng Time (seconds) *
		Dataset_500			Dataset_1000			Dataset_5000
		Construction	Visualization	Total	Construction	Visualization	Total	Construction	Visualization	Total
Popart	MSN	12	64	76	210	431	641	> 3600	NA	> 3600
	MJN	114	53	167	2125	1254	3379	> 3600	NA	> 3600
	TCS	18	57	75	228	379	607	> 3600	NA	> 3600
HaploThread **	McAN ***	< 1	6	7	< 1	4	5	2	21	23
	MSN-fastHaN	< 1	6	7	< 1	7	8	1	25	26
	MJN-fastHaN	< 1	5	6	3	5	8	469	18	487
	TCS-fastHaN	< 1	6	7	3	7	10	980	20	1000
Hapsolutely	TCS	17	29	46	254	128	382	> 3600	NA	> 3600
	MSN	7	28	35	127	148	275	> 3600	NA	> 3600
	Fitchi	109	28	137	827	125	952	> 3600	NA	> 3600
	TSW (fast)	> 3600	NA	> 3600	> 3600	NA	> 3600	> 3600	NA	> 3600
	MJN	19	32	51	2149	134	2283	> 3600	NA	> 3600
Network	MJN	3	5	8	23	16	39	> 3600	NA	> 3600
HapNetworkView	MJN-fastHaN	< 1	6	7	2	15	17	505	79	584
* If the construction time exceeds one hour, enter '> 3600' in the construction time field and 'NA' in the visualization time field. All tools were run in single-threaded mode.
** Test using the web-style version.
*** Set 'Minimal mutation rate' to 0.
