## Supplementary material for "HaploThread: A Scalable Integrated Desktop Platform for Constructing and Visualizing Haplotype Networks for Large-sample Sequences": Data S1: meta_1000

*	pseudo_reference_sequence	2019-12-31	Ref	*	*
*	ref	2019-12-31	Ref	*	*
*	CNA0007334	2020-01-30	China	*	*
*	EPI_ISL_407313	2020-02-05	China	*	*
*	EPI_ISL_408479	2020-02-09	China	*	*
*	EPI_ISL_411927	2020-02-21	China	*	*
*	EPI_ISL_411953	2020-02-22	China	*	*
*	EPI_ISL_414487	2020-03-12	Ireland	*	*
*	EPI_ISL_415583	2020-03-18	Canada	*	*
*	EPI_ISL_416376	2020-03-20	China	*	*
*	EPI_ISL_416404	2020-03-20	China	*	*
*	GWHABKL00000001	2020-01-11	China	*	*
*	NMDC60013002-08	2020-01-28	China	*	*
*	NMDC60013084-01	2020-01-10	China	*	*
*	NMDC60013100-01	2020-01-21	China	*	*
*	EPI_ISL_416046	2020-03-20	China	*	*
*	MT192759.1	2020-03-13	China	*	*
*	EPI_ISL_403962	2020-01-17	Thailand	*	*
*	EPI_ISL_403963	2020-01-17	Thailand	*	*
*	EPI_ISL_410531	2020-02-17	Japan	*	*
*	EPI_ISL_410532	2020-02-17	Japan	*	*
*	GWHABKI00000001	2020-01-21	China	*	*
*	MN988668.1	2020-01-23	China	*	*
*	MN988669.1	2020-01-23	China	*	*
*	NMDC60013091-01	2020-02-28	China	*	*
*	EPI_ISL_412026	2020-02-24	China	*	*
*	GWHABKN00000001	2020-01-18	China	*	*
*	GWHACAV01000001	2020-03-02	China	*	*
*	MT039874.1	2020-02-09	China	*	*
*	NMDC60013016-01	2020-01-29	China	*	*
*	EPI_ISL_415711	2020-03-19	China	*	*
*	GWHACAT01000001	2020-03-02	China	*	*
*	GWHACAW01000001	2020-03-02	China	*	*
*	GWHABKS00000001	2020-02-03	China	*	*
*	NMDC60013002-07	2020-01-28	China	*	*
*	LR878242.1	2020-03-07	Netherlands	*	*
*	LR878243.1	2020-03-07	Netherlands	*	*
*	GWHABKJ00000001	2020-01-21	China	*	*
*	EPI_ISL_410486	2020-02-14	France	*	*
*	EPI_ISL_416044	2020-03-20	China	*	*
*	EPI_ISL_416405	2020-03-20	China	*	*
*	EPI_ISL_413594	2020-03-08	Australia	*	*
*	EPI_ISL_413596	2020-03-08	Australia	*	*
*	MT093631.2	2020-02-21	China	*	*
*	GWHABKK00000001	2020-01-18	China	*	*
*	GWHACAU01000001	2020-03-02	China	*	*
*	MT106053.1	2020-02-22	United States	*	*
*	NMDC60013002-06	2020-01-28	China	*	*
*	NMDC60013090-01	2020-02-28	China	*	*
*	GWHABKH00000001	2020-01-21	China	*	*
*	EPI_ISL_411902	2020-02-21	Cambodia	*	*
*	EPI_ISL_417064	2020-03-24	China	*	*
*	MT114412.1	2020-02-24	China	*	*
*	MT114413.1	2020-02-24	China	*	*
*	EPI_ISL_407987	2020-02-07	Singapore	*	*
*	EPI_ISL_410537	2020-02-17	Singapore	*	*
*	EPI_ISL_416866	2020-03-23	Malaysia	*	*
*	EPI_ISL_416362	2020-03-20	China	*	*
*	EPI_ISL_416353	2020-03-20	China	*	*
*	EPI_ISL_416380	2020-03-20	China	*	*
*	EPI_ISL_416393	2020-03-20	China	*	*
*	EPI_ISL_416394	2020-03-20	China	*	*
*	MT118835.1	2020-02-27	United States	*	*
*	MT192772.1	2020-03-14	Vietnam	*	*
*	MT192773.1	2020-03-14	Vietnam	*	*
*	EPI_ISL_408431	2020-02-08	France	*	*
*	NMDC60013088-01	2020-01-19	China	*	*
*	NMDC60013007-01	2020-01-22	China	*	*
*	MT020781.2	2020-02-04	Finland	*	*
*	MT027064.1	2020-02-06	United States	*	*
*	NMDC60013011-01	2020-01-29	China	*	*
*	EPI_ISL_410719	2020-02-18	Singapore	*	*
*	EPI_ISL_411066	2020-02-19	China	*	*
*	NMDC60013014-01	2020-01-29	China	*	*
*	NMDC60013015-01	2020-01-29	China	*	*
*	MT039887.1	2020-02-10	United States	*	*
*	EPI_ISL_416474	2020-03-22	China	*	*
*	NMDC60013081-01	2020-02-09	China	*	*
*	EPI_ISL_410301	2020-02-14	Nepal	*	*
*	EPI_ISL_406973	2020-02-03	Singapore	*	*
*	EPI_ISL_406596	2020-01-29	France	*	*
*	EPI_ISL_406597	2020-01-29	France	*	*
*	EPI_ISL_410720	2020-02-18	France	*	*
*	EPI_ISL_411219	2020-02-19	France	*	*
*	EPI_ISL_411220	2020-02-19	France	*	*
*	EPI_ISL_408977	2020-02-11	Australia	*	*
*	EPI_ISL_417185	2020-03-24	China	*	*
*	NMDC60013030-01	2020-03-09	China	*	*
*	EPI_ISL_416325	2020-03-20	China	*	*
*	EPI_ISL_410536	2020-02-17	Singapore	*	*
*	EPI_ISL_410715	2020-02-18	Singapore	*	*
*	EPI_ISL_410716	2020-02-18	Singapore	*	*
*	EPI_ISL_410713	2020-02-18	Singapore	*	*
*	MN994468.1	2020-01-27	United States	*	*
*	EPI_ISL_412029	2020-02-24	China	*	*
*	EPI_ISL_414528	2020-03-13	China	*	*
*	EPI_ISL_414569	2020-03-13	China	*	*
*	EPI_ISL_410714	2020-02-18	Singapore	*	*
*	MT034054.1	2020-02-09	China	*	*
*	EPI_ISL_414500	2020-03-12	United Kingdom	*	*
*	EPI_ISL_414551	2020-03-13	Netherlands	*	*
*	LR878230.1	2020-03-07	Netherlands	*	*
*	LR878236.1	2020-03-07	Netherlands	*	*
*	EPI_ISL_416740	2020-03-23	United Kingdom	*	*
*	MT188340.1	2020-03-13	United States	*	*
*	LR878238.1	2020-03-07	Netherlands	*	*
*	EPI_ISL_417264	2020-03-25	United Kingdom	*	*
*	GWHACDG01000001	2020-03-26	China	*	*
*	EPI_ISL_417211	2020-03-25	New Zealand	*	*
*	GWHABKG00000001	2020-01-21	China	*	*
*	EPI_ISL_414040	2020-03-11	United Kingdom	*	*
*	EPI_ISL_414041	2020-03-11	United Kingdom	*	*
*	EPI_ISL_414042	2020-03-11	United Kingdom	*	*
*	EPI_ISL_417313	2020-03-25	United Kingdom	*	*
*	EPI_ISL_414043	2020-03-11	United Kingdom	*	*
*	EPI_ISL_417283	2020-03-25	United Kingdom	*	*
*	NMDC60013099-01	2020-01-21	China	*	*
*	CNA0013888	2020-03-09	China	*	*
*	EPI_ISL_417178	2020-03-24	China	*	*
*	MT121215.1	2020-02-27	China	*	*
*	NMDC60013028-01	2020-03-09	China	*	*
*	EPI_ISL_414044	2020-03-11	United Kingdom	*	*
*	EPI_ISL_417312	2020-03-25	United Kingdom	*	*
*	EPI_ISL_416024	2020-03-19	United Kingdom	*	*
*	EPI_ISL_416739	2020-03-23	United Kingdom	*	*
*	EPI_ISL_417286	2020-03-25	United Kingdom	*	*
*	EPI_ISL_408976	2020-02-11	Australia	*	*
*	EPI_ISL_406594	2020-01-29	China	*	*
*	NMDC60013013-01	2020-01-29	China	*	*
*	MT027062.1	2020-02-06	United States	*	*
*	MT027063.1	2020-02-06	United States	*	*
*	MT044258.1	2020-02-11	United States	*	*
*	MT159716.2	2020-03-09	United States	*	*
*	NMDC60013002-09	2020-01-28	China	*	*
*	NMDC60013085-01	2020-01-11	China	*	*
*	NMDC60013002-10	2020-01-28	China	*	*
*	NMDC60013086-01	2020-01-10	China	*	*
*	GWHABKM00000001	2020-01-18	China	*	*
*	EPI_ISL_414497	2020-03-12	Germany	*	*
*	EPI_ISL_414505	2020-03-13	Germany	*	*
*	EPI_ISL_416033	2020-03-20	Brazil	*	*
*	EPI_ISL_417459	2020-03-26	Germany	*	*
*	EPI_ISL_417461	2020-03-26	Germany	*	*
*	EPI_ISL_417462	2020-03-26	Germany	*	*
*	EPI_ISL_417412	2020-03-25	Australia	*	*
*	EPI_ISL_416488	2020-03-22	Poland	*	*
*	EPI_ISL_414509	2020-03-13	Germany	*	*
*	EPI_ISL_415657	2020-03-19	United Kingdom	*	*
*	EPI_ISL_415920	2020-03-19	United Kingdom	*	*
*	EPI_ISL_414499	2020-03-12	Germany	*	*
*	NMDC60013082-01	2020-02-09	China	*	*
*	CNA0013887	2020-03-09	China	*	*
*	CNA0013889	2020-03-09	China	*	*
*	EPI_ISL_416907	2020-03-23	Malaysia	*	*
*	GWHABKO00000001	2020-01-18	China	*	*
*	CNA0013708	2020-03-09	China	*	*
*	EPI_ISL_416363	2020-03-20	China	*	*
*	MT123290.1	2020-02-27	China	*	*
*	NMDC60013012-01	2020-01-29	China	*	*
*	NMDC60013031-01	2020-03-09	China	*	*
*	EPI_ISL_416361	2020-03-20	China	*	*
*	EPI_ISL_416387	2020-03-20	China	*	*
*	EPI_ISL_408669	2020-02-10	Japan	*	*
*	EPI_ISL_420890	2020-03-19	Japan	*	*
*	EPI_ISL_16138328	2020-02-09	China	*	*
*	EPI_ISL_414378	2020-03-12	Singapore	*	*
*	EPI_ISL_414379	2020-03-12	Singapore	*	*
*	EPI_ISL_414380	2020-03-12	Singapore	*	*
*	MT066176.1	2020-02-13	China	*	*
*	EPI_ISL_416370	2020-03-20	China	*	*
*	EPI_ISL_416379	2020-03-20	China	*	*
*	EPI_ISL_416336	2020-03-20	China	*	*
*	CNA0013712	2020-03-16	China	*	*
*	EPI_ISL_416389	2020-03-20	China	*	*
*	CNA0007332	2020-01-30	China	*	*
*	GWHABKF00000001	2020-01-11	China	*	*
*	EPI_ISL_417335	2020-03-25	France	*	*
*	EPI_ISL_411950	2020-02-22	China	*	*
*	EPI_ISL_416340	2020-03-20	China	*	*
*	CNA0013703	2020-03-09	China	*	*
*	CNA0013704	2020-03-09	China	*	*
*	MT123293.2	2020-02-28	China	*	*
*	CNA0013705	2020-03-09	China	*	*
*	MT123291.2	2020-02-28	China	*	*
*	EPI_ISL_416324	2020-03-20	China	*	*
*	EPI_ISL_416398	2020-03-20	China	*	*
*	EPI_ISL_416337	2020-03-20	China	*	*
*	CNA0013878	2020-03-09	China	*	*
*	CNA0013717	2020-03-16	China	*	*
*	NMDC60013024-01	2020-03-09	China	*	*
*	EPI_ISL_406031	2020-01-27	China	*	*
*	EPI_ISL_407988	2020-02-07	Singapore	*	*
*	LC570988.1	2020-03-23	Japan	*	*
*	LC570992.1	2020-03-23	Japan	*	*
*	LC570994.1	2020-03-23	Japan	*	*
*	LC570998.1	2020-03-23	Japan	*	*
*	LC571008.1	2020-03-23	Japan	*	*
*	LC571010.1	2020-03-23	Japan	*	*
*	LC571034.1	2020-03-23	Japan	*	*
*	MT159710.2	2020-03-09	United States	*	*
*	MT159711.2	2020-03-09	United States	*	*
*	MT159713.2	2020-03-09	United States	*	*
*	MT159714.2	2020-03-09	United States	*	*
*	MT159719.2	2020-03-09	United States	*	*
*	MT159721.2	2020-03-09	United States	*	*
*	MT184907.2	2020-03-12	United States	*	*
*	MT184909.2	2020-03-12	United States	*	*
*	MT184912.1	2020-03-12	United States	*	*
*	LC570970.1	2020-03-23	Japan	*	*
*	LC570971.1	2020-03-23	Japan	*	*
*	LC570972.1	2020-03-23	Japan	*	*
*	LC570973.1	2020-03-23	Japan	*	*
*	LC570974.1	2020-03-23	Japan	*	*
*	LC570975.1	2020-03-23	Japan	*	*
*	LC570978.1	2020-03-23	Japan	*	*
*	LC570984.1	2020-03-23	Japan	*	*
*	LC570990.1	2020-03-23	Japan	*	*
*	LC570993.1	2020-03-23	Japan	*	*
*	LC571005.1	2020-03-23	Japan	*	*
*	LC571036.1	2020-03-23	Japan	*	*
*	LC571041.1	2020-03-23	Japan	*	*
*	EPI_ISL_412968	2020-02-26	Japan	*	*
*	LC528232.2	2020-02-29	Japan	*	*
*	LC570967.1	2020-03-23	Japan	*	*
*	LC570995.1	2020-03-23	Japan	*	*
*	LC571019.1	2020-03-23	Japan	*	*
*	LC571038.1	2020-03-23	Japan	*	*
*	LC571039.1	2020-03-23	Japan	*	*
*	NMDC60013076-01	2020-02-09	China	*	*
*	EPI_ISL_412030	2020-02-24	China	*	*
*	LC571035.1	2020-03-23	Japan	*	*
*	LC570989.1	2020-03-23	Japan	*	*
*	LC571013.1	2020-03-23	Japan	*	*
*	LC570976.1	2020-03-23	Japan	*	*
*	MT159706.2	2020-03-09	United States	*	*
*	LC571040.1	2020-03-23	Japan	*	*
*	MT114418.1	2020-02-24	China	*	*
*	MT114419.1	2020-02-24	China	*	*
*	LC571011.1	2020-03-23	Japan	*	*
*	LC571023.1	2020-03-23	Japan	*	*
*	EPI_ISL_414571	2020-03-13	China	*	*
*	MT159707.2	2020-03-09	United States	*	*
*	MT159708.2	2020-03-09	United States	*	*
*	LC570981.1	2020-03-23	Japan	*	*
*	LC571025.1	2020-03-23	Japan	*	*
*	LC571037.1	2020-03-23	Japan	*	*
*	LC570969.1	2020-03-23	Japan	*	*
*	LC570991.1	2020-03-23	Japan	*	*
*	LC571024.1	2020-03-23	Japan	*	*
*	LC571006.1	2020-03-23	Japan	*	*
*	LC571007.1	2020-03-23	Japan	*	*
*	MT159715.2	2020-03-09	United States	*	*
*	EPI_ISL_412969	2020-02-26	Japan	*	*
*	EPI_ISL_413459	2020-03-05	Japan	*	*
*	LC528233.2	2020-02-29	Japan	*	*
*	LC571009.1	2020-03-23	Japan	*	*
*	LC570996.1	2020-03-23	Japan	*	*
*	MT159709.2	2020-03-09	United States	*	*
*	LC570986.1	2020-03-23	Japan	*	*
*	LC570961.1	2020-03-23	Japan	*	*
*	LC571002.1	2020-03-23	Japan	*	*
*	LC571030.1	2020-03-23	Japan	*	*
*	LC571022.1	2020-03-23	Japan	*	*
*	LC570985.1	2020-03-23	Japan	*	*
*	LC570980.1	2020-03-23	Japan	*	*
*	LC571031.1	2020-03-23	Japan	*	*
*	LC570963.1	2020-03-23	Japan	*	*
*	LC570982.1	2020-03-23	Japan	*	*
*	LC570997.1	2020-03-23	Japan	*	*
*	MT159705.2	2020-03-09	United States	*	*
*	MT159722.2	2020-03-09	United States	*	*
*	EPI_ISL_415539	2020-03-17	United States	*	*
*	LC571003.1	2020-03-23	Japan	*	*
*	MT159720.2	2020-03-09	United States	*	*
*	EPI_ISL_408430	2020-02-08	France	*	*
*	EPI_ISL_410984	2020-02-18	France	*	*
*	EPI_ISL_411218	2020-02-19	France	*	*
*	LC570983.1	2020-03-23	Japan	*	*
*	MT159718.2	2020-03-09	United States	*	*
*	LC570968.1	2020-03-23	Japan	*	*
*	MT184908.2	2020-03-12	United States	*	*
*	MT184910.1	2020-03-12	United States	*	*
*	MT159717.2	2020-03-09	United States	*	*
*	LC534418.1	2020-03-19	Japan	*	*
*	LC570977.1	2020-03-23	Japan	*	*
*	LC570979.1	2020-03-23	Japan	*	*
*	LC570962.1	2020-03-23	Japan	*	*
*	EPI_ISL_412116	2020-02-24	United Kingdom	*	*
*	EPI_ISL_417282	2020-03-25	United Kingdom	*	*
*	EPI_ISL_417410	2020-03-25	Australia	*	*
*	EPI_ISL_417268	2020-03-25	United Kingdom	*	*
*	EPI_ISL_417399	2020-03-25	Australia	*	*
*	EPI_ISL_414005	2020-03-10	United Kingdom	*	*
*	EPI_ISL_414006	2020-03-10	United Kingdom	*	*
*	EPI_ISL_414007	2020-03-10	United Kingdom	*	*
*	EPI_ISL_417394	2020-03-25	Australia	*	*
*	EPI_ISL_413016	2020-03-02	Brazil	*	*
*	EPI_ISL_417405	2020-03-25	Australia	*	*
*	MT126808.1	2020-03-01	Brazil	*	*
*	EPI_ISL_414011	2020-03-10	United Kingdom	*	*
*	EPI_ISL_417246	2020-03-25	United Kingdom	*	*
*	EPI_ISL_416032	2020-03-20	Brazil	*	*
*	EPI_ISL_414009	2020-03-10	United Kingdom	*	*
*	EPI_ISL_417483	2020-03-26	Norway	*	*
*	EPI_ISL_417409	2020-03-25	Australia	*	*
*	EPI_ISL_413603	2020-03-08	Finland	*	*
*	EPI_ISL_415630	2020-03-18	United Kingdom	*	*
*	EPI_ISL_415631	2020-03-18	United Kingdom	*	*
*	EPI_ISL_416733	2020-03-23	United Kingdom	*	*
*	EPI_ISL_417280	2020-03-25	United Kingdom	*	*
*	EPI_ISL_417289	2020-03-25	United Kingdom	*	*
*	MT252717.1	2020-03-23	United States	*	*
*	MT252772.1	2020-03-23	United States	*	*
*	EPI_ISL_417017	2020-03-23	Belgium	*	*
*	EPI_ISL_417025	2020-03-23	Belgium	*	*
*	EPI_ISL_417408	2020-03-25	Australia	*	*
*	MT252753.1	2020-03-23	United States	*	*
*	EPI_ISL_415641	2020-03-18	Georgia	*	*
*	EPI_ISL_415643	2020-03-18	Georgia	*	*
*	EPI_ISL_417488	2020-03-26	Norway	*	*
*	MT066156.1	2020-03-09	Italy	*	*
*	EPI_ISL_415709	2020-03-19	China	*	*
*	EPI_ISL_416480	2020-03-22	Georgia	*	*
*	MT246454.1	2020-03-25	United States	*	*
*	EPI_ISL_417008	2020-03-23	Belgium	*	*
*	EPI_ISL_417009	2020-03-23	Belgium	*	*
*	EPI_ISL_416503	2020-03-22	France	*	*
*	EPI_ISL_416507	2020-03-22	France	*	*
*	EPI_ISL_417486	2020-03-26	Norway	*	*
*	EPI_ISL_417487	2020-03-26	Norway	*	*
*	EPI_ISL_414527	2020-03-13	China	*	*
*	EPI_ISL_413018	2020-03-03	South Korea	*	*
*	EPI_ISL_416397	2020-03-20	China	*	*
*	EPI_ISL_416401	2020-03-20	China	*	*
*	EPI_ISL_416320	2020-03-20	China	*	*
*	EPI_ISL_416399	2020-03-20	China	*	*
*	EPI_ISL_416829	2020-03-23	Malaysia	*	*
*	EPI_ISL_416884	2020-03-23	Malaysia	*	*
*	LC570987.1	2020-03-23	Japan	*	*
*	LC570999.1	2020-03-23	Japan	*	*
*	EPI_ISL_416432	2020-03-21	Saudi Arabia	*	*
*	EPI_ISL_417396	2020-03-25	Australia	*	*
*	EPI_ISL_417033	2020-03-24	Australia	*	*
*	EPI_ISL_417401	2020-03-25	Australia	*	*
*	EPI_ISL_417403	2020-03-25	Australia	*	*
*	MT252700.1	2020-03-23	United States	*	*
*	EPI_ISL_417400	2020-03-25	Australia	*	*
*	EPI_ISL_417388	2020-03-25	Australia	*	*
*	LC571004.1	2020-03-23	Japan	*	*
*	MT079854.1	2020-02-18	China	*	*
*	EPI_ISL_416047	2020-03-20	China	*	*
*	EPI_ISL_416355	2020-03-20	China	*	*
*	EPI_ISL_416390	2020-03-20	China	*	*
*	GWHACBC01000001	2020-03-02	China	*	*
*	MT159712.2	2020-03-09	United States	*	*
*	EPI_ISL_416321	2020-03-20	China	*	*
*	EPI_ISL_411952	2020-02-22	China	*	*
*	EPI_ISL_416367	2020-03-20	China	*	*
*	EPI_ISL_416342	2020-03-20	China	*	*
*	EPI_ISL_417187	2020-03-24	China	*	*
*	EPI_ISL_417188	2020-03-24	China	*	*
*	EPI_ISL_417193	2020-03-24	China	*	*
*	EPI_ISL_417197	2020-03-24	China	*	*
*	MT215194.1	2020-03-13	China	*	*
*	MT215195.1	2020-03-13	China	*	*
*	CNA0013713	2020-03-16	China	*	*
*	GWHACAX01000001	2020-03-02	China	*	*
*	EPI_ISL_416366	2020-03-20	China	*	*
*	EPI_ISL_407071	2020-02-03	United Kingdom	*	*
*	EPI_ISL_407073	2020-02-03	United Kingdom	*	*
*	EPI_ISL_414577	2020-03-13	Chile	*	*
*	EPI_ISL_414578	2020-03-13	Chile	*	*
*	MT079845.1	2020-02-18	China	*	*
*	NMDC60013095-01	2020-03-02	China	*	*
*	MT079847.1	2020-02-18	China	*	*
*	MT079848.1	2020-02-18	China	*	*
*	MT079850.1	2020-02-18	China	*	*
*	EPI_ISL_408478	2020-02-09	China	*	*
*	EPI_ISL_416339	2020-03-20	China	*	*
*	EPI_ISL_416372	2020-03-20	China	*	*
*	MT079844.1	2020-02-18	China	*	*
*	MT079843.1	2020-02-18	China	*	*
*	NMDC60013027-01	2020-03-09	China	*	*
*	EPI_ISL_413523	2020-03-06	India	*	*
*	MT050493.1	2020-03-06	India	*	*
*	CNA0013876	2020-03-09	China	*	*
*	CNA0013877	2020-03-09	China	*	*
*	CNA0013886	2020-03-09	China	*	*
*	EPI_ISL_416335	2020-03-20	China	*	*
*	NMDC60013097-01	2020-03-02	China	*	*
*	EPI_ISL_408668	2020-02-10	Vietnam	*	*
*	EPI_ISL_416427	2020-03-21	Vietnam	*	*
*	EPI_ISL_416338	2020-03-20	China	*	*
*	EPI_ISL_416341	2020-03-20	China	*	*
*	EPI_ISL_416381	2020-03-20	China	*	*
*	NMDC60013079-01	2020-02-09	China	*	*
*	EPI_ISL_416409	2020-03-20	China	*	*
*	MT230904.1	2020-03-22	China	*	*
*	MN994467.1	2020-01-27	United States	*	*
*	MT044257.1	2020-02-11	United States	*	*
*	EPI_ISL_416429	2020-03-21	Vietnam	*	*
*	EPI_ISL_417443	2020-03-26	China	*	*
*	MT106054.1	2020-02-22	United States	*	*
*	MN988713.1	2020-01-25	United States	*	*
*	EPI_ISL_414579	2020-03-13	Chile	*	*
*	EPI_ISL_414598	2020-03-14	Spain	*	*
*	MT233523.1	2020-03-22	Spain	*	*
*	MT233519.1	2020-03-22	Spain	*	*
*	EPI_ISL_416477	2020-03-22	Georgia	*	*
*	EPI_ISL_414600	2020-03-14	France	*	*
*	EPI_ISL_414623	2020-03-15	France	*	*
*	EPI_ISL_416994	2020-03-23	Spain	*	*
*	EPI_ISL_417034	2020-03-24	Brazil	*	*
*	EPI_ISL_417276	2020-03-25	United Kingdom	*	*
*	EPI_ISL_407084	2020-02-04	Japan	*	*
*	MT039888.1	2020-02-11	United States	*	*
*	MT184913.1	2020-03-12	United States	*	*
*	CNA0013711	2020-03-16	China	*	*
*	MT007544.1	2020-01-31	Australia	*	*
*	EPI_ISL_413015	2020-03-02	Canada	*	*
*	EPI_ISL_416365	2020-03-20	China	*	*
*	EPI_ISL_416425	2020-03-21	China	*	*
*	LC571012.1	2020-03-23	Japan	*	*
*	GWHACDE01000001	2020-03-26	China	*	*
*	NMDC60013089-01	2020-02-26	China	*	*
*	EPI_ISL_417285	2020-03-25	United Kingdom	*	*
*	EPI_ISL_412975	2020-03-02	Australia	*	*
*	EPI_ISL_413600	2020-03-08	Australia	*	*
*	EPI_ISL_413214	2020-03-04	Australia	*	*
*	EPI_ISL_417386	2020-03-25	Australia	*	*
*	EPI_ISL_414414	2020-03-12	Australia	*	*
*	EPI_ISL_415581	2020-03-18	Canada	*	*
*	MT114414.1	2020-02-24	China	*	*
*	MT114415.1	2020-02-24	China	*	*
*	NMDC60013096-01	2020-03-02	China	*	*
*	EPI_ISL_416542	2020-03-23	Kuwait	*	*
*	EPI_ISL_416373	2020-03-20	China	*	*
*	EPI_ISL_413213	2020-03-04	Australia	*	*
*	EPI_ISL_417387	2020-03-25	Australia	*	*
*	EPI_ISL_413597	2020-03-08	Australia	*	*
*	EPI_ISL_417484	2020-03-26	Norway	*	*
*	EPI_ISL_416331	2020-03-20	China	*	*
*	EPI_ISL_416332	2020-03-20	China	*	*
*	EPI_ISL_416458	2020-03-22	Kuwait	*	*
*	EPI_ISL_416541	2020-03-23	Kuwait	*	*
*	EPI_ISL_413595	2020-03-08	Australia	*	*
*	EPI_ISL_413598	2020-03-08	Australia	*	*
*	EPI_ISL_416412	2020-03-20	Australia	*	*
*	EPI_ISL_413599	2020-03-08	Australia	*	*
*	EPI_ISL_417383	2020-03-25	Australia	*	*
*	EPI_ISL_417392	2020-03-25	Australia	*	*
*	EPI_ISL_417393	2020-03-25	Australia	*	*
*	EPI_ISL_417391	2020-03-25	Australia	*	*
*	EPI_ISL_417389	2020-03-25	Australia	*	*
*	EPI_ISL_417398	2020-03-25	Australia	*	*
*	EPI_ISL_417384	2020-03-25	Australia	*	*
*	EPI_ISL_417385	2020-03-25	Australia	*	*
*	MT370516.1	2020-03-19	China	*	*
*	MT370518.1	2020-03-19	China	*	*
*	NMDC60013077-01	2020-02-09	China	*	*
*	EPI_ISL_414008	2020-03-10	United Kingdom	*	*
*	EPI_ISL_417406	2020-03-25	Australia	*	*
*	EPI_ISL_416406	2020-03-20	China	*	*
*	EPI_ISL_416407	2020-03-20	China	*	*
*	GWHACDD01000001	2020-03-25	Pakistan	*	*
*	EPI_ISL_416543	2020-03-23	Kuwait	*	*
*	EPI_ISL_416382	2020-03-20	China	*	*
*	EPI_ISL_414522	2020-03-13	United Kingdom	*	*
*	GWHACDF01000001	2020-03-26	China	*	*
*	EPI_ISL_413522	2020-03-06	India	*	*
*	MT012098.1	2020-03-06	India	*	*
*	EPI_ISL_415128	2020-03-16	Brazil	*	*
*	EPI_ISL_417315	2020-03-25	United Kingdom	*	*
*	EPI_ISL_415492	2020-03-17	Netherlands	*	*
*	EPI_ISL_417291	2020-03-25	United Kingdom	*	*
*	MT163716.1	2020-03-03	United States	*	*
*	EPI_ISL_417475	2020-03-26	United States	*	*
*	EPI_ISL_417498	2020-03-26	United States	*	*
*	EPI_ISL_417212	2020-03-25	New Zealand	*	*
*	MT093571.1	2020-02-20	Sweden	*	*
*	EPI_ISL_413017	2020-03-03	South Korea	*	*
*	GWHACBD01000001	2020-03-02	China	*	*
*	MT079846.1	2020-02-18	China	*	*
*	NMDC60013098-01	2020-03-02	China	*	*
*	EPI_ISL_17578759	2020-03-24	United States	*	*
*	MT246480.1	2020-03-25	United States	*	*
*	EPI_ISL_417336	2020-03-25	France	*	*
*	MT252750.1	2020-03-23	United States	*	*
*	MT252752.1	2020-03-23	United States	*	*
*	EPI_ISL_414626	2020-03-15	France	*	*
*	EPI_ISL_415710	2020-03-19	Russia	*	*
*	EPI_ISL_414633	2020-03-15	France	*	*
*	EPI_ISL_417411	2020-03-25	Australia	*	*
*	EPI_ISL_414638	2020-03-15	France	*	*
*	EPI_ISL_416497	2020-03-22	France	*	*
*	EPI_ISL_413592	2020-03-07	China	*	*
*	EPI_ISL_416521	2020-03-22	Saudi Arabia	*	*
*	EPI_ISL_416522	2020-03-22	Saudi Arabia	*	*
*	EPI_ISL_414627	2020-03-15	France	*	*
*	EPI_ISL_414642	2020-03-15	Finland	*	*
*	EPI_ISL_416505	2020-03-22	France	*	*
*	EPI_ISL_416510	2020-03-22	France	*	*
*	MT246460.1	2020-03-25	United States	*	*
*	EPI_ISL_416457	2020-03-22	United States	*	*
*	EPI_ISL_416506	2020-03-22	France	*	*
*	EPI_ISL_417457	2020-03-26	Germany	*	*
*	EPI_ISL_417463	2020-03-26	Germany	*	*
*	EPI_ISL_417465	2020-03-26	Germany	*	*
*	EPI_ISL_417466	2020-03-26	Germany	*	*
*	EPI_ISL_417467	2020-03-26	Germany	*	*
*	EPI_ISL_417468	2020-03-26	Germany	*	*
*	EPI_ISL_416753	2020-03-23	France	*	*
*	MT246481.1	2020-03-25	United States	*	*
*	MT252786.1	2020-03-23	United States	*	*
*	MT252756.1	2020-03-23	United States	*	*
*	EPI_ISL_415650	2020-03-18	France	*	*
*	MT246467.1	2020-03-25	United States	*	*
*	EPI_ISL_416511	2020-03-22	France	*	*
*	EPI_ISL_415543	2020-03-17	United States	*	*
*	EPI_ISL_415544	2020-03-17	United States	*	*
*	EPI_ISL_416509	2020-03-22	France	*	*
*	EPI_ISL_416512	2020-03-22	France	*	*
*	EPI_ISL_416513	2020-03-22	France	*	*
*	EPI_ISL_415159	2020-03-16	Belgium	*	*
*	EPI_ISL_415649	2020-03-18	France	*	*
*	EPI_ISL_417340	2020-03-25	France	*	*
*	EPI_ISL_417338	2020-03-25	France	*	*
*	MT246449.1	2020-03-25	United States	*	*
*	MT252705.1	2020-03-23	United States	*	*
*	MT252712.1	2020-03-23	United States	*	*
*	MT252733.1	2020-03-23	United States	*	*
*	MT246450.1	2020-03-25	United States	*	*
*	MT252696.1	2020-03-23	United States	*	*
*	MT252706.1	2020-03-23	United States	*	*
*	MT246490.1	2020-03-25	United States	*	*
*	MT252794.1	2020-03-18	United States	*	*
*	MT252779.1	2020-03-23	United States	*	*
*	MT252697.1	2020-03-23	United States	*	*
*	MT252774.1	2020-03-23	United States	*	*
*	MT252722.1	2020-03-23	United States	*	*
*	MT252682.1	2020-03-21	United States	*	*
*	MT252678.1	2020-03-21	United States	*	*
*	MT252726.1	2020-03-23	United States	*	*
*	MT252729.1	2020-03-23	United States	*	*
*	MT252695.1	2020-03-21	United States	*	*
*	MT252781.1	2020-03-23	United States	*	*
*	MT252768.1	2020-03-23	United States	*	*
*	EPI_ISL_414635	2020-03-15	France	*	*
*	EPI_ISL_415654	2020-03-18	France	*	*
*	EPI_ISL_416502	2020-03-22	France	*	*
*	EPI_ISL_416495	2020-03-22	France	*	*
*	EPI_ISL_416496	2020-03-22	France	*	*
*	EPI_ISL_414625	2020-03-15	France	*	*
*	EPI_ISL_414630	2020-03-15	France	*	*
*	EPI_ISL_416498	2020-03-22	France	*	*
*	EPI_ISL_417020	2020-03-23	Belgium	*	*
*	EPI_ISL_416478	2020-03-22	Georgia	*	*
*	EPI_ISL_415648	2020-03-18	Denmark	*	*
*	EPI_ISL_414637	2020-03-15	France	*	*
*	EPI_ISL_414636	2020-03-15	France	*	*
*	MT246453.1	2020-03-25	United States	*	*
*	MT252741.1	2020-03-23	United States	*	*
*	MT246484.1	2020-03-25	United States	*	*
*	EPI_ISL_416758	2020-03-23	France	*	*
*	EPI_ISL_416748	2020-03-23	France	*	*
*	EPI_ISL_17578760	2020-03-24	United States	*	*
*	EPI_ISL_415157	2020-03-16	Belgium	*	*
*	EPI_ISL_416732	2020-03-23	United Kingdom	*	*
*	EPI_ISL_416734	2020-03-23	United Kingdom	*	*
*	EPI_ISL_417004	2020-03-23	Belgium	*	*
*	EPI_ISL_417407	2020-03-25	Australia	*	*
*	EPI_ISL_417422	2020-03-25	Belgium	*	*
*	EPI_ISL_417464	2020-03-26	Germany	*	*
*	MT246470.1	2020-03-25	United States	*	*
*	EPI_ISL_416430	2020-03-21	Vietnam	*	*
*	MT252754.1	2020-03-23	United States	*	*
*	EPI_ISL_412972	2020-03-01	Mexico	*	*
*	EPI_ISL_416428	2020-03-21	Vietnam	*	*
*	LR878233.1	2020-03-07	Netherlands	*	*
*	LR878240.1	2020-03-07	Netherlands	*	*
*	EPI_ISL_417311	2020-03-25	United Kingdom	*	*
*	EPI_ISL_416431	2020-03-21	Vietnam	*	*
*	MT252732.1	2020-03-23	United States	*	*
*	EPI_ISL_416029	2020-03-20	Brazil	*	*
*	EPI_ISL_416035	2020-03-20	Brazil	*	*
*	EPI_ISL_417404	2020-03-25	Australia	*	*
*	EPI_ISL_416743	2020-03-23	Czech Republic	*	*
*	EPI_ISL_412964	2020-02-28	Brazil	*	*
*	EPI_ISL_413555	2020-03-07	United Kingdom	*	*
*	EPI_ISL_414015	2020-03-10	Brazil	*	*
*	EPI_ISL_415154	2020-03-16	Belgium	*	*
*	EPI_ISL_415629	2020-03-18	United Kingdom	*	*
*	EPI_ISL_416742	2020-03-23	Czech Republic	*	*
*	EPI_ISL_417397	2020-03-25	Australia	*	*
*	EPI_ISL_417418	2020-03-25	Italy	*	*
*	EPI_ISL_412973	2020-03-01	Italy	*	*
*	EPI_ISL_414016	2020-03-10	Brazil	*	*
*	EPI_ISL_414631	2020-03-15	France	*	*
*	EPI_ISL_416031	2020-03-20	Brazil	*	*
*	EPI_ISL_417227	2020-03-25	United Kingdom	*	*
*	LR878232.1	2020-03-07	Netherlands	*	*
*	LR878259.1	2020-03-12	Netherlands	*	*
*	EPI_ISL_417423	2020-03-25	Italy	*	*
*	EPI_ISL_417032	2020-03-24	Australia	*	*
*	EPI_ISL_417421	2020-03-25	Italy	*	*
*	EPI_ISL_417447	2020-03-26	Italy	*	*
*	EPI_ISL_414045	2020-03-11	Brazil	*	*
*	EPI_ISL_416494	2020-03-22	France	*	*
*	EPI_ISL_416525	2020-03-22	Japan	*	*
*	EPI_ISL_416524	2020-03-22	Japan	*	*
*	EPI_ISL_417419	2020-03-25	Italy	*	*
*	EPI_ISL_414586	2020-03-13	Ireland	*	*
*	EPI_ISL_414523	2020-03-13	United Kingdom	*	*
*	EPI_ISL_414526	2020-03-13	United Kingdom	*	*
*	EPI_ISL_417226	2020-03-25	United Kingdom	*	*
*	EPI_ISL_417255	2020-03-25	United Kingdom	*	*
*	EPI_ISL_413648	2020-03-09	Portugal	*	*
*	EPI_ISL_415156	2020-03-16	Belgium	*	*
*	EPI_ISL_416482	2020-03-22	Georgia	*	*
*	EPI_ISL_417233	2020-03-25	United Kingdom	*	*
*	EPI_ISL_417301	2020-03-25	United Kingdom	*	*
*	EPI_ISL_417302	2020-03-25	United Kingdom	*	*
*	EPI_ISL_417248	2020-03-25	United Kingdom	*	*
*	EPI_ISL_414648	2020-03-16	United States	*	*
*	MT192765.1	2020-03-16	United States	*	*
*	EPI_ISL_413593	2020-03-07	Luxembourg	*	*
*	EPI_ISL_415640	2020-03-18	United Kingdom	*	*
*	EPI_ISL_415646	2020-03-18	Denmark	*	*
*	EPI_ISL_414428	2020-03-12	Netherlands	*	*
*	EPI_ISL_414027	2020-03-10	United Kingdom	*	*
*	EPI_ISL_417491	2020-03-26	Italy	*	*
*	EPI_ISL_417424	2020-03-25	Belgium	*	*
*	EPI_ISL_417016	2020-03-23	Belgium	*	*
*	EPI_ISL_417019	2020-03-23	Belgium	*	*
*	EPI_ISL_406862	2020-01-31	Germany	*	*
*	EPI_ISL_415642	2020-03-18	Georgia	*	*
*	EPI_ISL_414525	2020-03-13	United Kingdom	*	*
*	EPI_ISL_416426	2020-03-21	Hungary	*	*
*	EPI_ISL_417402	2020-03-25	Australia	*	*
*	EPI_ISL_416481	2020-03-22	Georgia	*	*
*	EPI_ISL_417007	2020-03-23	Spain	*	*
*	EPI_ISL_417010	2020-03-23	Spain	*	*
*	EPI_ISL_417430	2020-03-25	Belgium	*	*
*	EPI_ISL_413489	2020-03-05	Italy	*	*
*	EPI_ISL_414524	2020-03-13	United Kingdom	*	*
*	EPI_ISL_414646	2020-03-15	Finland	*	*
*	EPI_ISL_415153	2020-03-16	Belgium	*	*
*	EPI_ISL_415155	2020-03-16	Belgium	*	*
*	EPI_ISL_412912	2020-02-28	Germany	*	*
*	EPI_ISL_416034	2020-03-20	Brazil	*	*
*	EPI_ISL_417260	2020-03-25	United Kingdom	*	*
*	EPI_ISL_414012	2020-03-10	United Kingdom	*	*
*	EPI_ISL_414580	2020-03-13	Chile	*	*
*	EPI_ISL_417458	2020-03-26	Germany	*	*
*	EPI_ISL_415459	2020-03-17	Switzerland	*	*
*	EPI_ISL_417244	2020-03-25	United Kingdom	*	*
*	EPI_ISL_416036	2020-03-20	Brazil	*	*
*	EPI_ISL_417428	2020-03-25	Belgium	*	*
*	EPI_ISL_417425	2020-03-25	Belgium	*	*
*	EPI_ISL_415158	2020-03-16	Belgium	*	*
*	EPI_ISL_416471	2020-03-22	Belgium	*	*
*	EPI_ISL_416472	2020-03-22	Belgium	*	*
*	EPI_ISL_417297	2020-03-25	United Kingdom	*	*
*	EPI_ISL_413604	2020-03-08	Finland	*	*
*	EPI_ISL_413647	2020-03-09	Portugal	*	*
*	EPI_ISL_414014	2020-03-10	Brazil	*	*
*	EPI_ISL_414017	2020-03-10	Brazil	*	*
*	EPI_ISL_414433	2020-03-12	Netherlands	*	*
*	EPI_ISL_414552	2020-03-13	Netherlands	*	*
*	EPI_ISL_416028	2020-03-20	Brazil	*	*
*	EPI_ISL_416479	2020-03-22	Georgia	*	*
*	LR878237.1	2020-03-07	Netherlands	*	*
*	LR878249.1	2020-03-12	Netherlands	*	*
*	LR878260.1	2020-03-12	Netherlands	*	*
*	EPI_ISL_417426	2020-03-25	Belgium	*	*
*	EPI_ISL_417429	2020-03-25	Belgium	*	*
*	EPI_ISL_416467	2020-03-22	Belgium	*	*
*	EPI_ISL_416468	2020-03-22	Belgium	*	*
*	EPI_ISL_416475	2020-03-22	Belgium	*	*
*	EPI_ISL_416476	2020-03-22	Belgium	*	*
*	EPI_ISL_416730	2020-03-23	United Kingdom	*	*
*	EPI_ISL_417235	2020-03-25	United Kingdom	*	*
*	EPI_ISL_417272	2020-03-25	United Kingdom	*	*
*	EPI_ISL_414643	2020-03-15	Finland	*	*
*	EPI_ISL_417252	2020-03-25	United Kingdom	*	*
*	EPI_ISL_417293	2020-03-25	United Kingdom	*	*
*	EPI_ISL_417232	2020-03-25	United Kingdom	*	*
*	LR878245.1	2020-03-12	Netherlands	*	*
*	LR878251.1	2020-03-12	Netherlands	*	*
*	EPI_ISL_417427	2020-03-25	Belgium	*	*
*	EPI_ISL_417014	2020-03-23	Belgium	*	*
*	EPI_ISL_414624	2020-03-15	France	*	*
*	EPI_ISL_416469	2020-03-22	Belgium	*	*
*	EPI_ISL_416470	2020-03-22	Belgium	*	*
*	EPI_ISL_415651	2020-03-18	France	*	*
*	EPI_ISL_416493	2020-03-22	France	*	*
*	EPI_ISL_416747	2020-03-23	France	*	*
*	EPI_ISL_416754	2020-03-23	France	*	*
*	EPI_ISL_417334	2020-03-25	France	*	*
*	EPI_ISL_417337	2020-03-25	France	*	*
*	EPI_ISL_417339	2020-03-25	France	*	*
*	EPI_ISL_415652	2020-03-18	France	*	*
*	EPI_ISL_416756	2020-03-23	France	*	*
*	EPI_ISL_416752	2020-03-23	France	*	*
*	EPI_ISL_416749	2020-03-23	France	*	*
*	EPI_ISL_416751	2020-03-23	France	*	*
*	EPI_ISL_416499	2020-03-22	France	*	*
*	EPI_ISL_416750	2020-03-23	France	*	*
*	EPI_ISL_416757	2020-03-23	France	*	*
*	EPI_ISL_416745	2020-03-23	France	*	*
*	EPI_ISL_414629	2020-03-15	France	*	*
*	EPI_ISL_415435	2020-03-17	United Kingdom	*	*
*	MT252784.1	2020-03-23	United States	*	*
*	MT252792.1	2020-03-18	United States	*	*
*	EPI_ISL_417390	2020-03-25	Australia	*	*
*	EPI_ISL_417015	2020-03-23	Belgium	*	*
*	EPI_ISL_416731	2020-03-23	United Kingdom	*	*
*	EPI_ISL_417240	2020-03-25	United Kingdom	*	*
*	EPI_ISL_417231	2020-03-25	United Kingdom	*	*
*	EPI_ISL_415129	2020-03-16	United Kingdom	*	*
*	EPI_ISL_417299	2020-03-25	United Kingdom	*	*
*	EPI_ISL_416744	2020-03-23	Hungary	*	*
*	EPI_ISL_417021	2020-03-23	Belgium	*	*
*	EPI_ISL_417022	2020-03-23	Belgium	*	*
*	EPI_ISL_417023	2020-03-23	Belgium	*	*
*	EPI_ISL_417256	2020-03-25	United Kingdom	*	*
*	EPI_ISL_417266	2020-03-25	United Kingdom	*	*
*	EPI_ISL_414587	2020-03-13	Ireland	*	*
*	EPI_ISL_414632	2020-03-15	France	*	*
*	EPI_ISL_415655	2020-03-19	United Kingdom	*	*
*	EPI_ISL_417018	2020-03-23	Belgium	*	*
*	EPI_ISL_414634	2020-03-15	France	*	*
*	EPI_ISL_416334	2020-03-20	China	*	*
*	EPI_ISL_413602	2020-03-08	Finland	*	*
*	EPI_ISL_417222	2020-03-25	United Kingdom	*	*
*	EPI_ISL_417437	2020-03-25	Democratic Republic of the Congo	*	*
*	EPI_ISL_414641	2020-03-15	Finland	*	*
*	EPI_ISL_417295	2020-03-25	United Kingdom	*	*
*	EPI_ISL_417258	2020-03-25	United Kingdom	*	*
*	EPI_ISL_417265	2020-03-25	United Kingdom	*	*
*	EPI_ISL_415105	2020-03-16	Brazil	*	*
*	EPI_ISL_417234	2020-03-25	United Kingdom	*	*
*	EPI_ISL_417279	2020-03-25	United Kingdom	*	*
*	EPI_ISL_416746	2020-03-23	France	*	*
*	MT246451.1	2020-03-25	United States	*	*
*	MT246487.1	2020-03-25	United States	*	*
*	EPI_ISL_417236	2020-03-25	United Kingdom	*	*
*	LR878253.1	2020-03-12	Netherlands	*	*
*	EPI_ISL_417460	2020-03-26	Germany	*	*
*	EPI_ISL_417445	2020-03-26	Italy	*	*
*	EPI_ISL_417420	2020-03-25	China	*	*
*	EPI_ISL_413485	2020-03-05	China	*	*
*	CNA0007335	2020-01-30	China	*	*
*	EPI_ISL_407893	2020-02-06	Australia	*	*
*	EPI_ISL_416326	2020-03-20	China	*	*
*	EPI_ISL_416352	2020-03-20	China	*	*
*	CNA0013884	2020-03-09	China	*	*
*	EPI_ISL_416042	2020-03-20	China	*	*
*	CNA0013710	2020-03-16	China	*	*
*	CNA0013714	2020-03-16	China	*	*
*	CNA0013882	2020-03-09	China	*	*
*	CNA0013883	2020-03-09	China	*	*
*	MT079851.1	2020-02-18	China	*	*
*	CNA0013716	2020-03-16	China	*	*
*	CNA0013890	2020-03-09	China	*	*
*	MT066175.1	2020-02-09	China	*	*
*	NMDC60013094-01	2020-03-02	China	*	*
*	CNA0013715	2020-03-16	China	*	*
*	CNA0013880	2020-03-09	China	*	*
*	EPI_ISL_411926	2020-02-21	China	*	*
*	CNA0013879	2020-03-09	China	*	*
*	EPI_ISL_416333	2020-03-20	China	*	*
*	NMDC60013025-01	2020-03-09	China	*	*
*	EPI_ISL_406593	2020-01-29	China	*	*
*	EPI_ISL_416377	2020-03-20	China	*	*
*	MN938384.1	2020-01-14	China	*	*
*	NMDC60013005-01	2020-01-22	China	*	*
*	NMDC60013006-01	2020-01-22	China	*	*
*	NMDC60013008-01	2020-01-22	China	*	*
*	MT114416.1	2020-02-24	China	*	*
*	MT114417.1	2020-02-24	China	*	*
*	NMDC60013021-01	2020-03-09	China	*	*
*	CNA0013885	2020-03-09	China	*	*
*	NMDC60013075-01	2020-02-09	China	*	*
*	EPI_ISL_416402	2020-03-20	China	*	*
*	EPI_ISL_17580883	2020-03-25	United States	*	*
*	EPI_ISL_17580884	2020-03-23	United States	*	*
*	MT233526.1	2020-03-23	United States	*	*
*	MT246667.1	2020-03-25	United States	*	*
*	EPI_ISL_411060	2020-02-19	China	*	*
*	MN985325.1	2020-01-24	United States	*	*
*	MT020880.1	2020-02-05	United States	*	*
*	MT020881.1	2020-02-04	United States	*	*
*	EPI_ISL_416886	2020-03-23	Malaysia	*	*
*	EPI_ISL_416322	2020-03-20	China	*	*
*	EPI_ISL_414938	2020-03-16	China	*	*
*	EPI_ISL_414940	2020-03-16	China	*	*
*	EPI_ISL_414941	2020-03-16	China	*	*
*	MN997409.1	2020-01-28	United States	*	*
*	CNA0013893	2020-03-09	China	*	*
*	EPI_ISL_416318	2020-03-20	China	*	*
*	EPI_ISL_408665	2020-02-10	Japan	*	*
*	EPI_ISL_408666	2020-02-10	Japan	*	*
*	EPI_ISL_408667	2020-02-10	Japan	*	*
*	EPI_ISL_416319	2020-03-20	China	*	*
*	EPI_ISL_407894	2020-02-06	Australia	*	*
*	EPI_ISL_410535	2020-02-17	Singapore	*	*
*	EPI_ISL_410718	2020-02-18	Australia	*	*
*	EPI_ISL_416316	2020-03-20	China	*	*
*	MT106052.1	2020-02-22	United States	*	*
*	NMDC60013020-01	2020-03-09	China	*	*
*	EPI_ISL_416317	2020-03-20	China	*	*
*	EPI_ISL_410717	2020-02-18	Australia	*	*
*	EPI_ISL_415461	2020-03-17	Netherlands	*	*
*	EPI_ISL_416403	2020-03-20	China	*	*
*	MT252731.1	2020-03-23	United States	*	*
*	EPI_ISL_407896	2020-02-06	Australia	*	*
*	EPI_ISL_416473	2020-03-22	China	*	*
*	GWHABKZ01000001	2020-02-25	China	*	*
*	MT079849.1	2020-02-18	China	*	*
*	EPI_ISL_416323	2020-03-20	China	*	*
*	EPI_ISL_416330	2020-03-20	China	*	*
*	CNA0013697	2020-03-09	China	*	*
*	CNA0013698	2020-03-09	China	*	*
*	MT123292.2	2020-02-28	China	*	*
*	CNA0013701	2020-03-09	China	*	*
*	CNA0013699	2020-03-09	China	*	*
*	CNA0013700	2020-03-09	China	*	*
*	CNA0013702	2020-03-09	China	*	*
*	CNA0013881	2020-03-09	China	*	*
*	EPI_ISL_413513	2020-03-06	South Korea	*	*
*	EPI_ISL_413514	2020-03-06	South Korea	*	*
*	EPI_ISL_413515	2020-03-06	South Korea	*	*
*	EPI_ISL_413516	2020-03-06	South Korea	*	*
*	GWHACAZ01000001	2020-03-02	China	*	*
*	MT135041.1	2020-03-02	China	*	*
*	MT135042.1	2020-03-02	China	*	*
*	MT135044.1	2020-03-02	China	*	*
*	MT020782.1	2020-02-04	South Korea	*	*
*	GWHACAY01000001	2020-03-02	China	*	*
*	MT135043.1	2020-03-02	China	*	*
*	GWHACBA01000001	2020-03-02	China	*	*
*	NMDC60013093-01	2020-03-02	China	*	*
*	MN975262.1	2020-01-21	China	*	*
*	EPI_ISL_417030	2020-03-24	Australia	*	*
*	MT079852.1	2020-02-18	China	*	*
*	EPI_ISL_17575597	2020-03-04	United States	*	*
*	MT152824.1	2020-03-05	United States	*	*
*	MT252719.1	2020-03-23	United States	*	*
*	EPI_ISL_413456	2020-03-05	United States	*	*
*	EPI_ISL_413653	2020-03-09	United States	*	*
*	MT252698.1	2020-03-23	United States	*	*
*	MT252699.1	2020-03-23	United States	*	*
*	MT252714.1	2020-03-23	United States	*	*
*	MT252740.1	2020-03-23	United States	*	*
*	MT252769.1	2020-03-23	United States	*	*
*	MT252785.1	2020-03-23	United States	*	*
*	MT163718.1	2020-03-05	United States	*	*
*	MT252739.1	2020-03-23	United States	*	*
*	EPI_ISL_414366	2020-03-11	United States	*	*
*	MT252691.1	2020-03-21	United States	*	*
*	MT252782.1	2020-03-23	United States	*	*
*	EPI_ISL_415541	2020-03-17	United States	*	*
*	EPI_ISL_415542	2020-03-17	United States	*	*
*	MT252713.1	2020-03-23	United States	*	*
*	MT252763.1	2020-03-23	United States	*	*
*	MT252677.1	2020-03-21	United States	*	*
*	MT246466.1	2020-03-25	United States	*	*
*	MT252791.1	2020-03-18	United States	*	*
*	MT163717.1	2020-03-04	United States	*	*
*	MT252728.1	2020-03-23	United States	*	*
*	MT252813.1	2020-03-18	United States	*	*
*	MT252746.1	2020-03-23	United States	*	*
*	MT252685.1	2020-03-21	United States	*	*
*	EPI_ISL_414368	2020-03-11	United States	*	*
*	MT252798.1	2020-03-18	United States	*	*
*	EPI_ISL_417031	2020-03-24	Australia	*	*
*	EPI_ISL_417395	2020-03-25	Australia	*	*
*	MT252742.1	2020-03-23	United States	*	*
*	MT252704.1	2020-03-23	United States	*	*
*	MT252688.1	2020-03-21	United States	*	*
*	MT252703.1	2020-03-23	United States	*	*
*	MT252724.1	2020-03-23	United States	*	*
*	MT252767.1	2020-03-23	United States	*	*
*	MT252683.1	2020-03-21	United States	*	*
*	EPI_ISL_414620	2020-03-15	United States	*	*
*	MT252743.1	2020-03-23	United States	*	*
*	EPI_ISL_414363	2020-03-11	United States	*	*
*	MT252709.1	2020-03-23	United States	*	*
*	MT252800.1	2020-03-18	United States	*	*
*	MT246464.1	2020-03-25	United States	*	*
*	MT252748.1	2020-03-23	United States	*	*
*	MT252775.1	2020-03-23	United States	*	*
*	MT252806.1	2020-03-18	United States	*	*
*	MT252761.1	2020-03-23	United States	*	*
*	MT252815.1	2020-03-18	United States	*	*
*	MT252812.1	2020-03-18	United States	*	*
*	MT252797.1	2020-03-18	United States	*	*
*	MT252689.1	2020-03-21	United States	*	*
*	MT252787.1	2020-03-18	United States	*	*
*	MT252686.1	2020-03-21	United States	*	*
*	MT252780.1	2020-03-23	United States	*	*
*	EPI_ISL_413563	2020-03-07	United States	*	*
*	MT163719.1	2020-03-05	United States	*	*
*	MT246452.1	2020-03-25	United States	*	*
*	MT246462.1	2020-03-25	United States	*	*
*	EPI_ISL_413650	2020-03-09	United States	*	*
*	EPI_ISL_413651	2020-03-09	United States	*	*
*	MT252788.1	2020-03-18	United States	*	*
*	EPI_ISL_414618	2020-03-15	United States	*	*
*	MT252738.1	2020-03-23	United States	*	*
*	MT252762.1	2020-03-23	United States	*	*
*	MT246477.1	2020-03-25	United States	*	*
*	MT246486.1	2020-03-25	United States	*	*
*	MT252804.1	2020-03-18	United States	*	*
*	MT252818.1	2020-03-18	United States	*	*
*	MT252805.1	2020-03-18	United States	*	*
*	MT252777.1	2020-03-23	United States	*	*
*	MT252735.1	2020-03-23	United States	*	*
*	MT252793.1	2020-03-18	United States	*	*
*	MT252802.1	2020-03-18	United States	*	*
*	MT252749.1	2020-03-23	United States	*	*
*	MT246469.1	2020-03-25	United States	*	*
*	MT252822.1	2020-03-21	United States	*	*
*	EPI_ISL_414369	2020-03-11	United States	*	*
*	MT252823.1	2020-03-21	United States	*	*
*	MT252681.1	2020-03-21	United States	*	*
*	MT246479.1	2020-03-25	United States	*	*
*	MT252816.1	2020-03-18	United States	*	*
*	MT252723.1	2020-03-23	United States	*	*
*	MT252770.1	2020-03-23	United States	*	*
*	MT252795.1	2020-03-18	United States	*	*
*	MT246474.1	2020-03-25	United States	*	*
*	MT252687.1	2020-03-21	United States	*	*
*	MT246461.1	2020-03-25	United States	*	*
*	MT246488.1	2020-03-25	United States	*	*
*	MT252690.1	2020-03-21	United States	*	*
*	MT252694.1	2020-03-21	United States	*	*
*	MT246478.1	2020-03-25	United States	*	*
*	MT252814.1	2020-03-18	United States	*	*
*	MT246489.1	2020-03-25	United States	*	*
*	EPI_ISL_415584	2020-03-18	Canada	*	*
*	MT252702.1	2020-03-23	United States	*	*
*	MT252680.1	2020-03-21	United States	*	*
*	MT252796.1	2020-03-18	United States	*	*
*	MT246468.1	2020-03-25	United States	*	*
*	MT252807.1	2020-03-18	United States	*	*
*	MT252710.1	2020-03-23	United States	*	*
*	MT252745.1	2020-03-23	United States	*	*
*	MT252744.1	2020-03-23	United States	*	*
*	EPI_ISL_417142	2020-03-24	United States	*	*
*	EPI_ISL_417143	2020-03-24	United States	*	*
*	MT252736.1	2020-03-23	United States	*	*
*	MT252819.1	2020-03-18	United States	*	*
*	MT252759.1	2020-03-23	United States	*	*
*	EPI_ISL_416686	2020-03-23	United States	*	*
*	MT246472.1	2020-03-25	United States	*	*
*	MT252757.1	2020-03-23	United States	*	*
*	MT252707.1	2020-03-23	United States	*	*
*	MT252716.1	2020-03-23	United States	*	*
*	MT246457.1	2020-03-25	United States	*	*
*	MT246473.1	2020-03-25	United States	*	*
*	MT246476.1	2020-03-25	United States	*	*
*	MT163720.1	2020-03-05	United States	*	*
*	MT246455.1	2020-03-25	United States	*	*
*	MT252778.1	2020-03-23	United States	*	*
*	EPI_ISL_417028	2020-03-23	United States	*	*
*	MT188339.1	2020-03-13	United States	*	*
*	MT246471.1	2020-03-25	United States	*	*
*	MT252684.1	2020-03-21	United States	*	*
*	MT252817.1	2020-03-18	United States	*	*
*	MT252758.1	2020-03-23	United States	*	*
*	MT252679.1	2020-03-21	United States	*	*
*	EPI_ISL_414367	2020-03-11	United States	*	*
*	MT252810.1	2020-03-18	United States	*	*
*	MT246459.1	2020-03-25	United States	*	*
*	MT246482.1	2020-03-25	United States	*	*
*	MT252747.1	2020-03-23	United States	*	*
*	MT252755.1	2020-03-23	United States	*	*
*	MT252808.1	2020-03-18	United States	*	*
*	EPI_ISL_416439	2020-03-21	United States	*	*
*	MT246485.1	2020-03-25	United States	*	*
*	MT246475.1	2020-03-25	United States	*	*
*	MT252776.1	2020-03-23	United States	*	*
*	MT252708.1	2020-03-23	United States	*	*
*	EPI_ISL_414617	2020-03-15	United States	*	*
*	MT252801.1	2020-03-18	United States	*	*
*	MT188341.1	2020-03-13	United States	*	*
*	MT252789.1	2020-03-18	United States	*	*
*	MT252783.1	2020-03-23	United States	*	*
*	MT911534.1	2020-03-24	United States	*	*
*	EPI_ISL_414628	2020-03-15	France	*	*
*	EPI_ISL_406595	2020-01-29	China	*	*
*	MT184911.1	2020-03-12	United States	*	*
*	NMDC60013080-01	2020-02-09	China	*	*
*	EPI_ISL_413488	2020-03-05	Germany	*	*
*	EPI_ISL_417446	2020-03-26	Italy	*	*
*	CNA0013894	2020-03-09	China	*	*
*	MT079853.1	2020-02-18	China	*	*
*	MT226610.1	2020-03-20	China	*	*
*	EPI_ISL_406592	2020-01-29	China	*	*
*	EPI_ISL_417413	2020-03-25	Turkey	*	*
